# Evolutionary history of MEK1 illuminates the nature of cancer and RASopathy mutations

**DOI:** 10.1101/2023.03.09.531944

**Authors:** Ekaterina P. Andrianova, Robert A. Marmion, Stanislav Y. Shvartsman, Igor B. Zhulin

## Abstract

Mutations in signal transduction pathways lead to various diseases including cancers. MEK1 kinase, encoded by the human *MAP2K1* gene, is one of the central components of the MAPK pathway and more than a hundred somatic mutations in *MAP2K1* gene were identified in various tumors. Germline mutations deregulating MEK1 also lead to congenital abnormalities, such as the Cardiofaciocutaneous Syndrome and Arteriovenous Malformation. Evaluating variants associated with a disease is a challenge and computational genomic approaches aid in this process. Establishing evolutionary history of a gene improves computational prediction of disease-causing mutations; however, the evolutionary history of MEK1 is not well understood. Here, by revealing a precise evolutionary history of MEK1 we construct a well-defined dataset of MEK1 metazoan orthologs, which provides sufficient depth to distinguish between conserved and variable amino acid positions. We used this dataset to match known and predicted disease-causing and benign mutations to evolutionary changes observed in corresponding amino acid positions. We found that all known and the vast majority of suspected disease-causing mutations are evolutionarily intolerable. We selected several MEK1 mutations that cannot be unambiguously assessed by automated variant prediction tools, but that are confidently identified as evolutionary intolerant and thus “damaging” by our approach, for experimental validation in *Drosophila*. In all cases, evolutionary intolerant variants caused increased mortality and severe defects in fruit fly embryos confirming their damaging nature predicted by out computational strategy. We anticipate that our analysis will serve as a blueprint to help evaluate known and novel missense variants in MEK1 and that our approach will contribute to improving automated tools for disease-associated variant interpretation.

**Significance Statement:** High-throughput genome sequencing has significantly improved diagnosis, management, and treatment of genetic diseases and cancers. However, in addition to its indisputable utility, genome sequencing produces many variants that cannot be easily interpreted – so called variants of uncertain significance (VUS). Various automated bioinformatics tools can help predicting functional consequences of VUS, but their accuracy is relatively low. Here, by tracing precise evolutionary history of each amino acid position in MEK1 kinase, mutations in which cause neurodegenerative diseases and cancer in humans, we can establish whether VUS seen in humans are evolutionarily tolerant. Using published data and newly performed experiments in an animal model, we show that evolutionarily tolerable variants in MEK1 are benign, whereas intolerable substitutions are damaging. Our approach will help in diagnostics of MEK1-associated diseases, it is generalizable to many other disease-associated genes, and it can help improving automated predictors.
