## Supplementary material for "Evolutionary history of MEK1 illuminates the nature of cancer and RASopathy mutations": Dataset S3

### Sheet: Dataset S3
Dataset S3. Conservation analysis of MEK1 protein sequence.
Conservation of positions in proline-rich segment (highlighted by grey, positions 265-307) is based on MEK1 orthologs from Gnathostomata species.
Position in human MEK1	Amino acid in human MEK	Invariable positions in MEK family from representative genomes	Invariable positions in metazoan MEK1 orthologs	Positions with a change in one sequence in metazoan MEK1 orthologs	Positions with a change as a result of one event in metazoan MEK1 orthologs	Positions with a change as a result of two or more events in metazoan MEK1 orthologs
28	T
29	N
30	L
31	E
32	A
33	L
34	Q
35	K
36	K
37	L
38	E
39	E
40	L
41	E
42	L
43	D
44	E
45	Q
46	Q
47	R
48	K
49	R
50	L
51	E
52	A
53	F				W
54	L
55	T
56	Q
57	K		1
58	Q
59	K
60	V
61	G
62	E
63	L
64	K
65	D
66	D
67	D
68	F
69	E
70	K
71	I
72	S
73	E
74	L			I
75	G	1	2
76	A
77	G	2	3
78	N			S
79	G
80	G	3	4
81	V		5
82	V	4	6
83	F
84	K
85	V
86	S
87	H				Y
88	K
89	P
90	S
91	G
92	L
93	V
94	M			I
95	A		7
96	R
97	K	5	8
98	L
99	I
100	H
101	L		9
102	E
103	I
104	K		10
105	P
106	A
107	I
108	R
109	N
110	Q			K
111	I		11
112	I
113	R
114	E		12
115	L		13
116	Q
117	V
118	L		14
119	H
120	E
121	C		15
122	N
123	S
124	P
125	Y
126	I		16
127	V				I
128	G		17
129	F
130	Y
131	G
132	A
133	F			Y
134	Y
135	S
136	D
137	G
138	E
139	I		18
140	S
141	I
142	C			L
143	M			I
144	E			Q
145	H
146	M	6	19
147	D				N
148	G
149	G				L
150	S		20
151	L			F
152	D		21
153	Q
154	V
155	L
156	K
157	K
158	A
159	G
160	R
161	I
162	P
163	E			V
164	Q
165	I
166	L
167	G
168	K
169	V
170	S
171	I
172	A
173	V			I
174	I
175	K
176	G		22
177	L	7	23
178	T
179	Y		24
180	L		25
181	R
182	E
183	K
184	H
185	K
186	I
187	M
188	H	8	26
189	R	9	27
190	D	10	28
191	V
192	K			Q
193	P	11	29
194	S		30
195	N	12	31
196	I
197	L	13	32
198	V
199	N
200	S
201	R
202	G			C
203	E				D
204	I
205	K
206	L
207	C	14	33
208	D	15	34
209	F	16	35
210	G		36
211	V				A
212	S		37
213	G		38
214	Q
215	L	17	39
216	I		40
217	D
218	S	18	41
219	M
220	A		42
221	N
222	S
223	F		43
224	V		44
225	G		45
226	T				S
227	R		46
228	S		47
229	Y	19	48
230	M	20	49
231	S
232	P	21	50
233	E	22	51
234	R			S
235	L
236	Q
237	G		52
238	T
239	H
240	Y	23	53
241	S
242	V
243	Q
244	S			P
245	D		54
246	I
247	W			Y
248	S	24	55
249	M
250	G	25	56
251	L
252	S
253	L
254	V
255	E		57
256	M
257	A
258	V
259	G		58
260	R
261	Y
262	P	26	59
263	I
264	P		60
265	P			S
266	P
267	D			E
268	A
269	K
270	E			Q
271	L
272	E
273	L
274	M
275	F
276	G			N
277	C
278	Q
279	V
280	E
281	G
282	D
283	A
284	A
285	E
286	T
287	P
288	P
289	R
290	P
291	R
292	T
293	P
294	G
295	R
296	P
297	L
298	S
299	S
300	Y
301	G
302	M
303	D
304	S
305	R
306	P
307	P			T
308	M
309	A
310	I
311	F		61
312	E		62
313	L				M
314	L		63
315	D
316	Y
317	I		64
318	V
319	N
320	E
321	P
322	P
323	P			A
324	K
325	L
326	P
327	S
328	G
329	V
330	F
331	S
332	L
333	E
334	F
335	Q
336	D
337	F
338	V
339	N
340	K
341	C		65
342	L				V
343	I
344	K
345	N
346	P
347	A
348	E
349	R	27	66
350	A
351	D
352	L
353	K
354	Q
355	L			V
356	M
357	V
358	H
359	A
360	F
361	I
362	K
363	R
364	S
365	D
366	A
367	E
368	E
369	V
370	D
371	F
372	A
373	G
374	W
375	L
376	C
377	S
378	T
379	I
380	G
381	L
382	N
383	Q
384	P
385	S
386	T
387	P
388	T
389	H
390	A
391	A
392	G
393	V
